# Genome sequence of the corn leaf aphid (*Rhopalosiphum maidis* Fitch)

**DOI:** 10.1101/438499

**Authors:** Wenbo Chen, Sara Shakir, Mahdiyeh Bigham, Zhangjun Fei, Georg Jander

## Abstract

**Background:** The corn leaf aphid (*Rhopalosiphum maidis* Fitch) is the most economically damaging aphid pest on maize (*Zea mays*), one of the world’s most important grain crops. In addition to causing direct damage due to the removal of photoassimilates, *R. maidis* transmits several destructive maize viruses, including *Maize yellow dwarf virus*, *Barley yellow dwarf virus*, *Sugarcane mosaic virus*, and *Cucumber mosaic virus*.

**Findings:** A 326-Mb genome assembly of BTI-1, a parthenogenetically reproducing *R. maidis* clone, was generated with a combination of PacBio (208-fold coverage) and Illumina sequencing (80-fold coverage), which contains a total of 689 contigs with an N50 size of 9.0 Mb. The contigs were further clustered into four scaffolds using the Phase Genomics Hi-C interaction maps, consistent with the commonly observed 2n = 8 karyotype of *R. maidis*. Most of the assembled contigs (473 spanning 321 Mb) were successfully orientated in the four scaffolds. The *R. maidis* genome assembly captured the full length of 95.8% of the core eukaryotic genes, suggesting that it is highly complete. Repetitive sequences accounted for 21.2% of the assembly, and a total of 17,647 protein-coding genes were predicted in the *R. maidis* genome with integrated evidence from *ab initio* and homology-based gene predictions and transcriptome sequences generated with both PacBio and Illumina. An analysis of likely horizontally transferred genes identified two from bacteria, seven from fungi, two from protozoa, and nine from algae.

**Conclusions:** A high-quality *R. maidis* genome was assembled at the chromosome level. This genome sequence will enable further research related to ecological interactions, virus transmission, pesticide resistance, and other aspects of *R. maidis* biology. It also serves as a valuable resource for comparative investigation of other aphid species.
