## Supplementary material for "Genome sequence of the corn leaf aphid (*Rhopalosiphum maidis* Fitch)"

### Sheet: Table S1
Table S1. Summary of PacBio long reads
	Genome sequencing	Iso-Seq
Total Cells	16	1
Total base	70377990502	10082157954
Read count	7407462	8446212
mean length (bp)	9501	1194
Median length (bp)	6817	968
Minimum length (bp)	50	50
Maximum length (bp)	101600	51740
Coverage	208.2	NA

### Sheet: Table S2
Table S2. Summary of Illunima short reads
	Genomic DNA sequencing				Strand-specific RNA-Seq
	Number	Length(bp)	Total Base (bp)	Coverage	Number	Length (bp)
Raw read pairs	247330082	151	74693684764	220.9	188042051	151
Non-duplicated read pairs	246659804	151	74491260808	220.3	NA	NA
Cleaned read pairs	103923038	138.1	28696082263	84.8	171253467	137
Mapped to genome (%)	98,622,963 (94.9)	NA	NA	NA	161,787,335 (94.5)	NA

### Sheet: Tabel S3
Table S3. Detoxification genes in R. maidis
Gene ID	Annotation
Rma01085	cytochrome P450
Rma02163	cytochrome P450
Rma02165	cytochrome P450
Rma02208	cytochrome P450
Rma04708	cytochrome P450
Rma04886	cytochrome P450
Rma05695	cytochrome P450
Rma06196	cytochrome P450
Rma06261	cytochrome P450
Rma06262	cytochrome P450
Rma06734	cytochrome P450
Rma06736	cytochrome P450
Rma06737	cytochrome P450
Rma06747	cytochrome P450
Rma06748	cytochrome P450
Rma06749	cytochrome P450
Rma06795	cytochrome P450
Rma07540	cytochrome P450
Rma07541	cytochrome P450
Rma08005	cytochrome P450
Rma08076	cytochrome P450
Rma08133	cytochrome P450
Rma08199	cytochrome P450
Rma08428	cytochrome P450
Rma08429	cytochrome P450
Rma08430	cytochrome P450
Rma08431	cytochrome P450
Rma08550	cytochrome P450
Rma08564	cytochrome P450
Rma08672	cytochrome P450
Rma08825	cytochrome P450
Rma08943	cytochrome P450
Rma08944	cytochrome P450
Rma09214	cytochrome P450
Rma09216	cytochrome P450
Rma09292	cytochrome P450
Rma09328	cytochrome P450
Rma09329	cytochrome P450
Rma09355	cytochrome P450
Rma09356	cytochrome P450
Rma10461	cytochrome P450
Rma11290	cytochrome P450
Rma11687	cytochrome P450
Rma11752	cytochrome P450
Rma11771	cytochrome P450
Rma11903	cytochrome P450
Rma13110	cytochrome P450
Rma14294	cytochrome P450
Rma14295	cytochrome P450
Rma14511	cytochrome P450
Rma14754	cytochrome P450
Rma14755	cytochrome P450
Rma14756	cytochrome P450
Rma15115	cytochrome P450
Rma15572	cytochrome P450
Rma15582	cytochrome P450
Rma15583	cytochrome P450
Rma15950	cytochrome P450
Rma16149	cytochrome P450
Rma00127	Glutathione S-transferase-like protein
Rma02742	Glutathione S-transferase-like protein
Rma08436	Glutathione S-transferase omega-1
Rma08657	Glutathione S-transferase theta
Rma08659	Glutathione S-transferase theta-1
Rma09482	Glutathione S-transferase-like protein
Rma09677	Glutathione S-transferase
Rma09678	Glutathione S-transferase
Rma12902	Glutathione S-transferase-like protein
Rma15619	Glutathione S-transferase-like protein
Rma00791	Esterase 6
Rma00792	Carboxylic ester hydrolase
Rma00856	Neuroligin-3, putative
Rma00861	Neuroligin
Rma01516	Carboxylesterase
Rma01519	Carboxylesterase
Rma01540	Carboxylesterase
Rma01566	Neuroligin
Rma02123	Neuroligin-1
Rma02128	Neuroligin 3
Rma03234	Esterase
Rma03235	Carboxylic ester hydrolase
Rma03238	Carboxylic ester hydrolase
Rma03556	Neuroligin-1
Rma03723	Carboxylic ester hydrolase
Rma03724	Carboxylic ester hydrolase
Rma03725	Carboxylic ester hydrolase
Rma07915	Neuroligin
Rma08011	Carboxylesterase 3
Rma08678	Acetylcholinesterase
Rma08728	Esterase E4
Rma09879	Acetylcholinesterase
Rma14155	Carboxylesterase 5A
Rma00924	UDP-glucuronosyltransferase
Rma00973	UDP-glucuronosyltransferase
Rma01089	UDP-glucuronosyltransferase
Rma01131	UDP-glucuronosyltransferase
Rma01132	UDP-glucuronosyltransferase
Rma02479	UDP-glucuronosyltransferase
Rma03090	UDP-glucuronosyltransferase
Rma03091	UDP-glucuronosyltransferase
Rma03092	UDP-glucuronosyltransferase
Rma03093	UDP-glucuronosyltransferase
Rma04058	UDP-glucuronosyltransferase
Rma04452	UDP-glucuronosyltransferase
Rma04773	UDP-glucuronosyltransferase
Rma05451	UDP-glucuronosyltransferase
Rma05453	UDP-glucuronosyltransferase
Rma05548	UDP-glucuronosyltransferase
Rma05603	UDP-glucuronosyltransferase
Rma05717	UDP-glucuronosyltransferase
Rma06165	UDP-glucuronosyltransferase
Rma06166	UDP-glucuronosyltransferase
Rma06298	UDP-glucuronosyltransferase
Rma06300	UDP-glucuronosyltransferase
Rma07765	UDP-glucuronosyltransferase
Rma07853	UDP-glucuronosyltransferase
Rma07854	UDP-glucuronosyltransferase
Rma07855	UDP-glucuronosyltransferase
Rma09852	UDP-glucuronosyltransferase
Rma09901	UDP-glucuronosyltransferase
Rma10382	UDP-glucuronosyltransferase
Rma10708	UDP-glucuronosyltransferase
Rma10710	UDP-glucuronosyltransferase
Rma11011	UDP-glucuronosyltransferase
Rma11012	UDP-glucuronosyltransferase
Rma12582	UDP-glucuronosyltransferase
Rma13041	UDP-glucuronosyltransferase
Rma13042	UDP-glucuronosyltransferase
Rma13043	UDP-glucuronosyltransferase
Rma13044	UDP-glucuronosyltransferase
Rma13195	UDP-glucuronosyltransferase
Rma15524	UDP-glucuronosyltransferase
Rma16017	UDP-glucuronosyltransferase
Rma16019	UDP-glucuronosyltransferase
Rma16020	UDP-glucuronosyltransferase
Rma00533	ATP-binding cassette sub-family G member 8
Rma00535	ATP-binding cassette sub-family G member 5
Rma01018	ABC transporter B family
Rma01378	ABC transporter ATP-binding protein NatA
Rma01383	ATP-binding cassette sub-family A member 3
Rma01721	ABC ATP binding cassette transporter
Rma01806	ATP-binding cassette sub-family F member 3
Rma02147	ABC transporter ATP-binding protein YxdL
Rma02433	ABC transporter, ATP-binding protein
Rma03138	ATP-binding cassette
Rma03233	ABC ATP binding cassette transporter
Rma03419	ATP-binding cassette sub-family A member
Rma03741	ATP-binding cassette sub-family E member 1
Rma04117	ABC transporter ATP-binding protein NatA
Rma04419	ATP-binding cassette transporter subfamily G
Rma04420	ATP-binding cassette transporter subfamily G
Rma04655	ABC transporter B family
Rma04717	ATP-binding cassette transporter subfamily G
Rma04952	ATP-binding cassette subfamily B, member 10
Rma05115	ABC transporter C family
Rma05117	ABC transporter C family
Rma05143	ABC transporter C family
Rma05144	ABC transporter C family
Rma05146	ABC transporter C family
Rma05147	ABC transporter C family
Rma05148	ABC transporter C family
Rma05149	ABC transporter C family
Rma05616	ATP-binding cassette sub-family A member 3
Rma05844	ABC transporter C family
Rma06030	ABC transporter C family
Rma06035	ABC transporter C family
Rma06037	ABC transporter C family
Rma06312	ABC transporter C family
Rma07135	ABC transporter ATP-binding protein YxdL
Rma07814	ABC transporter C family member 2-like
Rma07876	ATP-binding cassette subfamily G member 4 transporter protein
Rma07877	ATP-binding cassette transporter subfamily G
Rma07879	ATP-binding cassette subfamily G member 4 transporter protein
Rma07882	ATP-binding cassette subfamily G member 4 transporter protein
Rma08178	ATP-binding cassette transporter subfamily G
Rma08179	ATP-binding cassette subfamily G member 4 transporter protein
Rma08586	ABC transporter ATP-binding protein NatA
Rma08870	ABC transporter ATP-binding protein NatA
Rma08951	ABC transporter, putative
Rma08952	ABC transporter ATP-binding protein NatA
Rma08958	ABC transporter ATP-binding protein NatA
Rma08959	ABC transporter A family
Rma09608	ABC transporter G family member 20
Rma09609	ATP-binding cassette sub-family A
Rma10615	ABC transporter ATP-binding protein NatA
Rma11025	ABC ATP binding cassette transporter
Rma11586	ATP-binding cassette sub-family G member 1
Rma11848	ATP-binding cassette
Rma12946	ATP-binding cassette transporter subfamily G
Rma13012	ATP-binding cassette sub-family G member 4
Rma13264	ABC transporter B family
Rma14667	ABC transporter A family
Rma15643	ATP-binding cassette subfamily B, member 8
Rma15711	ABC transporter C family
Rma15712	ABC transporter C family
Rma15713	ABC transporter C family
Rma15714	ABC transporter C family
Rma15940	ABC transporter B family
Rma16172	ATP-binding cassette sub-family A member
Rma16199	ATP-binding cassette sub-family D member 3
Rma16218	ABC transporter G family member 22
Rma16624	ATP-binding cassette sub-family D member 3
Rma17055	ATP-binding cassette sub-family A member 3
